# Genome Mining Uncovers Clustered Biosynthetic Pathways for Defense-Related Molecules in Bread Wheat

**DOI:** 10.1101/2021.11.04.467362

**Authors:** Guy Polturak, Martin Dippe, Michael J Stephenson, Rajesh Chandra Misra, Charlotte Owen, Ricardo Ramirez-Gonzalez, John Haidioulis, Henk-Jan Schoonbeek, Laetitia Chartrain, Philippa Borrill, David R Nelson, James Brown, Paul Nicholson, Cristobal Uauy, Anne Osbourn

## Abstract

Wheat is one of the most widely grown food crops in the world. However, it succumbs to numerous pests and pathogens that cause substantial yield losses. A better understanding of biotic stress responses in wheat is thus of major importance. Here we identify previously unknown pathogen-induced biosynthetic pathways that produce a diverse set of molecules, including flavonoids, diterpenes and triterpenes. These pathways are encoded by six biosynthetic gene clusters and share a common regulatory network. We further identify associations with known or novel phytoalexin clusters in other cereals and grasses. Our results significantly advance the understanding of chemical defenses in wheat and open up new avenues for enhancing disease resistance in this agriculturally important crop.
