## Extended Data Table 1 for "Genome Mining Uncovers Clustered Biosynthetic Pathways for Defense-Related Molecules in Bread Wheat"

### Sheet: Sheet1
Cluster #	Gene ID	Annotation	Co-expresssion network module
1	TraesCS1A01G110000	Kinase-like protein	8
	TraesCS1A01G110200	PHD finger alfin-like protein	8
	TraesCS1A01G110300	Acyl-CoA dehydrogenase, putative	8
2	TraesCS1B01G048200	Phenylalanine ammonia-lyase	8
	TraesCS1B01G048300	Phenylalanine ammonia-lyase	8
	TraesCS1B01G048400	Phenylalanine ammonia-lyase	8
	TraesCS1B01G048500	Phenylalanine ammonia-lyase	8
3	TraesCS1B01G384900	Protein kinase-like	8
	TraesCS1B01G385000	Protein kinase-like	8
	TraesCS1B01G385100	Protein kinase-like	8
	TraesCS1B01G385300	Protein kinase-like	8
4	TraesCS1D01G039300	Phenylalanine ammonia-lyase	8
	TraesCS1D01G039400	Phenylalanine ammonia-lyase	8
	TraesCS1D01G039500	Phenylalanine ammonia-lyase	8
5	TraesCS1D01G140300	Protein kinase	8
	TraesCS1D01G140400	ABC transporter G family member	8
	TraesCS1D01G140500	Chitinase	8
6	TraesCS1D01G378700	Peptidyl-tRNA hydrolase	8
	TraesCS1D01G378900	AP2/B3 transcription factor family protein	8
	TraesCS1D01G379000	Lactation elevated protein 1	8
7	TraesCS1D01G430800	Receptor-like protein kinase, putative,expressed	8
	TraesCS1D01G431000	Receptor-like protein kinase, putative,expressed	8
	TraesCS1D01G431100	Cysteine-rich receptor kinase	8
8	TraesCS2A01G027500	Cytochrome P450	8
	TraesCS2A01G027600	Kaurene synthase	8
	TraesCS2A01G027700	Cytochrome P450	8
9	TraesCS2A01G136600	Microtubule-actin cross-linking factor 1	8
	TraesCS2A01G136700	Chaperone protein dnaJ-related	8
	TraesCS2A01G136800	Chaperone protein dnaJ-related	8
10	TraesCS2A01G380900	Phenylalanine ammonia-lyase	8
	TraesCS2A01G381000	Phenylalanine ammonia-lyase	8
	TraesCS2A01G381100	Phenylalanine ammonia-lyase	8
11	TraesCS2A01G532600	Serine/threonine-protein kinase	8
	TraesCS2A01G532700	Wound-responsive family protein	8
	TraesCS2A01G532800	Diacylglycerol kinase	8
12	TraesCS2D01G543300	Blue copper protein	8
	TraesCS2D01G543500	Blue copper protein	8
	TraesCS2D01G543600	Blue copper protein	8
13	TraesCS3A01G501600	CW7	8
	TraesCS3A01G501700	Expressed protein-RZ53	8
	TraesCS3A01G501900	CW7	8
14	TraesCS3D01G508600	4-hydroxy-3-methylbut-2-enyl diphosphate reductase	8
	TraesCS3D01G508700	Seven transmembrane MLO family protein	8
	TraesCS3D01G508800	Protein transport protein sec72	8
15	TraesCS4D01G102700	Kinase, putative	8
	TraesCS4D01G102800	Fusarium resistance orphan protein	8
	TraesCS4D01G102900	Expressed protein-RZ53	8
	TraesCS4D01G103100	Alcohol dehydrogenase	8
16	TraesCS5A01G232400	Regulator of Vps4 activity in the MVB pathway protein	8
	TraesCS5A01G232500	Thiolase family protein	8
	TraesCS5A01G232600	Ribose-5-phosphate isomerase A	8
17	TraesCS5A01G235200	Ripening-related protein	8
	TraesCS5A01G235300	Hexosyltransferase	8
	TraesCS5A01G235400	Transmembrane protein 50A	8
18	TraesCS5D01G218000	AIG2-like (Avirulence induced protein) family protein	8
	TraesCS5D01G218200	Protein SCAI	8
	TraesCS5D01G218400	Aldehyde dehydrogenase	8
19	TraesCS6A01G224000	MYB	8
	TraesCS6A01G224100	MYB	8
	TraesCS6A01G224200	MYB	8
	TraesCS6A01G224400	MYB	8
20	TraesCS6B01G257000	MYB	8
	TraesCS6B01G257100	MYB	8
	TraesCS6B01G257200	MYB	8
	TraesCS6B01G257300	MYB	8
21	TraesCS6D01G211100	MYB	8
	TraesCS6D01G211200	MYB	8
	TraesCS6D01G211400	MYB	8
22	TraesCS7A01G366100	Eukaryotic translation initiation factor 3 subunit A	8
	TraesCS7A01G366200	Receptor-kinase, putative	8
	TraesCS7A01G366400	NAD-dependent malic enzyme 62 kDa isoform, mitochondrial	8
23	TraesCS7A01G508700	WRKY transcription factor	8
	TraesCS7A01G508800	WRKY transcription factor	8
	TraesCS7A01G509000	WRKY transcription factor	8
24	TraesCS7B01G244800	E3 ubiquitin-protein ligase	8
	TraesCS7B01G245000	glyoxalase/bleomycin resistance protein/dioxygenase superfamily protein	8
	TraesCS7B01G245100	Receptor-kinase, putative	8
25	TraesCS7D01G175800	12-oxophytodienoate reductase-like protein	8
	TraesCS7D01G175900	12-oxophytodienoate reductase-like protein	8
	TraesCS7D01G176000	12-oxophytodienoate reductase-like protein	8
26	TraesCS1B01G062200	Receptor-like protein kinase	12
	TraesCS1B01G062300	Lectin receptor kinase	12
	TraesCS1B01G062400	polyadenylate-binding protein 1-B-binding protein	12
27	TraesCS1D01G349900	Late embryogenesis abundant hydroxyproline-rich glycoprotein family, putative	12
	TraesCS1D01G350100	Glycosyltransferase	12
	TraesCS1D01G350200	Glycosyltransferase	12
28	TraesCS2A01G491500	Glutamate--tRNA ligase	12
	TraesCS2A01G491600	G-box regulating factor 6	12
	TraesCS2A01G491700	Heme transporter hrg1-B	12
29	TraesCS2B01G569100	Heavy metal transport/detoxification superfamily protein	12
	TraesCS2B01G569200	Heavy metal transport/detoxification superfamily protein	12
	TraesCS2B01G569400	Heavy metal transport/detoxification superfamily protein	12
30	TraesCS2D01G223000	Protein kinase	12
	TraesCS2D01G223100	Protein kinase	12
	TraesCS2D01G223300	Cysteine-rich receptor kinase	12
	TraesCS2D01G223500	Cysteine-rich receptor-kinase-like protein	12
31	TraesCS3A01G048700	Protein kinase family protein	12
	TraesCS3A01G048800	Protein kinase family protein	12
	TraesCS3A01G048900	Protein kinase family protein	12
32	TraesCS3A01G261700	Protein kinase family protein	12
	TraesCS3A01G261800	Receptor-like protein kinase	12
	TraesCS3A01G262000	Receptor-like kinase	12
	TraesCS3A01G262200	Protein kinase family protein	12
	TraesCS3A01G262300	Receptor-like kinase	12
33	TraesCS3A01G480200	Endo-1,3-beta-glucanase	12
	TraesCS3A01G480300	Endo-1,3-beta-glucanase	12
	TraesCS3A01G480400	Beta-1,3-glucanase	12
34	TraesCS3B01G295300	Receptor-like kinase	12
	TraesCS3B01G295500	Protein kinase family protein	12
	TraesCS3B01G295600	Receptor-like kinase	12
35	TraesCS3D01G046000	Protein kinase family protein	12
	TraesCS3D01G046100	Protein kinase family protein	12
	TraesCS3D01G046200	Kinase, putative	12
36	TraesCS3D01G261700	Protein kinase family protein	12
	TraesCS3D01G261800	Receptor-like kinase	12
	TraesCS3D01G262000	Receptor-like kinase	12
	TraesCS3D01G262200	Wall-associated receptor-like kinase	12
	TraesCS3D01G262300	kinase-like protein	12
37	TraesCS3D01G475000	Beta-1,3-glucanase	12
	TraesCS3D01G475200	Beta-1,3-glucanase	12
	TraesCS3D01G475300	Bax inhibitor-1 family protein	12
38	TraesCS4A01G396200	WRKY family transcription factor	12
	TraesCS4A01G396300	WRKY family transcription factor	12
	TraesCS4A01G396400	WRKY family transcription factor	12
39	TraesCS5B01G138400	Protein kinase family protein	12
	TraesCS5B01G138500	Serine/threonine-protein kinase	12
	TraesCS5B01G138600	Aladin	12
40	TraesCS5B01G463200	Signal peptidase I	12
	TraesCS5B01G463300	Cysteine/Histidine-rich C1 domain family protein	12
	TraesCS5B01G463400	Cysteine/Histidine-rich C1 domain family protein	12
	TraesCS5B01G463500	Cysteine/Histidine-rich C1 domain family protein	12
41	TraesCS5D01G475700	DNA mismatch repair protein MutS	12
	TraesCS5D01G475800	Protein ELC	12
	TraesCS5D01G475900	Calcium-dependent protein kinase	12
42	TraesCS6A01G168500	TMV response-related protein	12
	TraesCS6A01G168700	Pentatricopeptide repeat-containing family protein	12
	TraesCS6A01G168900	Receptor-like protein kinase	12
43	TraesCS6B01G160500	Lectin receptor kinase	12
	TraesCS6B01G160600	Lectin receptor kinase	12
	TraesCS6B01G160800	5'-nucleotidase SurE	12
44	TraesCS7A01G096200	WRKY family transcription factor	12
	TraesCS7A01G096300	WRKY family transcription factor	12
	TraesCS7A01G096500	WRKY family transcription factor	12
45	TraesCS7D01G092300	WRKY family transcription factor	12
	TraesCS7D01G092400	WRKY family transcription factor	12
	TraesCS7D01G092500	WRKY transcription factor, putative	12
	TraesCS7D01G092600	WRKY family transcription factor	12
46	TraesCS7D01G355700	Myosin-1	12
	TraesCS7D01G355800	Receptor-kinase, putative	12
	TraesCS7D01G355900	Iron-regulated surface determinant protein B	12
47	TraesCS7D01G444400	Serine/threonine-protein kinase	12
	TraesCS7D01G444500	Serine/threonine-protein kinase	12
	TraesCS7D01G444700	Serine/threonine-protein kinase	12
48	TraesCS2B01G445100	Kaurene synthase	25
	TraesCS2B01G445200	Kaurene synthase	25
	TraesCS2B01G445300	Cytochrome P450	25
	TraesCS2B01G445500	Ent-copalyl diphosphate synthase	25
	TraesCS2B01G445600	Cytochrome P450	25
49	TraesCS2D01G029300	Cytochrome P450	25
	TraesCS2D01G029400	Kaurene synthase	25
	TraesCS2D01G029500	Cytochrome P450	25
	TraesCS2D01G029600	Copalyl diphosphate synthase	25
	TraesCS2D01G029800	Glycosyltransferase	25
	TraesCS2D01G029900	Cytochrome P450	25
	TraesCS2D01G030000	Cytochrome P450	25
	TraesCS2D01G030100	Kaurene synthase	25
	TraesCS2D01G030200	Kaurene synthase	25
	TraesCS2D01G030300	Copalyl diphosphate synthase	25
50	TraesCS5A01G004500	Cytochrome P450-like protein	25
	TraesCS5A01G004600	Cytochrome P450-like protein	25
	TraesCS5A01G004700	Cytochrome P450-like protein	25
	TraesCS5A01G004800	Hydroxysteroid dehydrogenase, putative	25
	TraesCS5A01G004900	Terpene cyclase/mutase family member	25
51	TraesCS5D01G011800	Terpene cyclase/mutase family member	25
	TraesCS5D01G011900	Hydroxysteroid dehydrogenase, putative	25
	TraesCS5D01G012000	Cytochrome P450-like protein	25
	TraesCS5D01G012100	Cytochrome P450-like protein	25
	TraesCS5D01G012200	Obtusifoliol 14-alpha demethylase	25
	TraesCS5D01G012300	Cytochrome P450-like protein	25
52	TraesCS5D01G488300	O-methyltransferase-like protein	25
	TraesCS5D01G488400	O-methyltransferase-like protein	25
	TraesCS5D01G488500	Cytochrome P450	25
	TraesCS5D01G488600	Chalcone synthase	25
	TraesCS5D01G488700	Chalcone synthase	25
	TraesCS5D01G488800	O-methyltransferase	25
	TraesCS5D01G488900	O-methyltransferase	25
	TraesCS5D01G489000	Chalcone-flavonone isomerase family protein	25
53	TraesCSU01G008700	Kaurene synthase	25
	TraesCSU01G008800	Cytochrome P450	25
	TraesCSU01G008900	Cytochrome P450	25
	TraesCSU01G009100	Cytochrome P450	25
54	TraesCSU01G128600	Germin-like protein	25
	TraesCSU01G128700	Germin-like protein	25
	TraesCSU01G128800	Germin-like protein	25
55	TraesCS4B01G378000	Germin-like protein	34
	TraesCS4B01G378200	Germin-like protein	34
	TraesCS4B01G378300	Germin-like protein	34
